# A specialized SUV3 RNA helicase is involved in plant mitochondrial DNA repair

**DOI:** 10.64898/2026.10.23.761044

**Authors:** Moira G. Rodriguez, Claudia D. Raygoza, Ana M. Martinez-Hottovy, David M. Campbell, Emma R. Purfeerst, Luis G. Brieba, Alan C. Christensen

**Author notes:** Moira G. Rodriguez and Claudia D. Raygoza contributed equally to this work.

## Abstract

Synonymous substitution rates in the coding regions of land plant mitochondrial genomes are substantially lower than those in the nucleus. In contrast, non-coding regions are difficult or impossible to align except among very closely related species, suggesting that point mutation rates in these regions are considerably higher. Rearrangement breakpoints occur frequently within non-coding DNA, generating duplications, deletions, and inversions. To reconcile these contradictory patterns of genome evolution, it has been proposed that DNA damage is converted into double-strand breaks that are repaired through a combination of template-directed mechanisms and non-homologous end joining, while purifying selection preserves the integrity of coding sequences. Here we characterized *AtSUV3*, a mitochondrially targeted RNA helicase encoded by *Arabidopsis thaliana At4g14790,* a gene previously proposed to function as part of the plant mitochondrial degradosome. Mutations in *AtSUV3* confer hypersensitivity to ciprofloxacin-induced mitochondrial DNA damage, CRISPR-knockout lines display increased ectopic recombination in the mitochondrial genome, and recombinant AtSUV3 exhibits ATP-dependent RNA helicase activity with a preference for 3′-ended substrates. Together, these findings identify AtSUV3 as a factor involved in mitochondrial dsDNA break repair. Consistent with our results, Arabidopsis and other plants encode an uncharacterized gene, AT5G39840.1, with 75% amino acid similarity with AtSUV3, dubbed herein as SUV3-like. We hypothesize that the AtSUV3 paralog has undergone specialization towards DNA repair, whereas AtSUV3-like protein may play a role in the plant organellar degradosome. Collectively, these findings identify AtSUV3 as a previously unrecognized factor involved in mitochondrial dsDNA break repair and provide a framework for understanding the diversification of DNA repair proteins during plant evolution.

**GRAPHICAL ABSTRACT:** 
