## Additional file 1 for "A specialized SUV3 RNA helicase is involved in plant mitochondrial DNA repair"

### Sheet: Germination rate
Germination Rate
	WT	T2 suv3-	T3 suv3-	T4 suv3-
.5uM ciprofloxacin	0.9	0.6	1	0.9
	1	0.9	1	1
	1	1	1	1
	1	0.8	1	1
0uM ciprofloxacin	1	0.8	1	1
	1	0.9	1	1
	0.8	0.8	1	1
	0.7	0.9	0.9	1

### Sheet: Root length
Root lengths (cm)
WT 0uM ciprofloxacin	suv3- 0uM ciprofloxacin	suv3 0.5uM ciprofloxacin	WT 0.5uM ciprofloxacin
3.38	3.048	3.261	3.158
3.108	4.151	3.637	2.506
4.901	4.395	2.784	2.683
4.506	2.745	3.029	3.429
5.197	3.364	2.895	2.149
3.176	4.175	2.655	3.78
4.295	4.746	3	2.875
3.655	4.285	2.95	3.923
2.74	1.427	3.194	3.444
4.756	2.195	3.456	3.588
5.13	3.756	2.841	3.284
4.126	3.284	2.38	2.711
4.274	2.499	2.396	2.972
3.926	1.493	2.198	3.063
4.019	1.521	2.699	2.775
4.762	1.016	2.71	3.091
3.766	2.392	2.48	2.866
4.08	2.591	2.951	3.501
4.075	2.539	2.458	2.571
4.056	2.803	3.104	2.659
3.23	2.265	2.69	2.833
2.659	3.387	2.825	2.342
2.953	2.919	2.377	2.322
1.35	3.025	2.343	2.769
1.05	0.813	2.934	2.744
0.886	3.044	2.421	0.838
3.531	0.365	2.46	3.024
3.452	0.849	2.921	2.707
3.064	2.824	2.769	2.723
2.906		2.518	1.884
3.359		2.754	2.635
3.025		3.155	3.24
2.79		3.191	2.723
2.503		2.635	2.474
3.046		2.754	2.531
2.582		2.963	3.327
2.548		3.082	2.728
1.981		3.055	3.866
3.193		3.579	3.749
3.359		3.354	3.648
3.308		3.902	2.932
2.461		4.286	3.47
0.739		2.439	3.505
		2.831	3.036
		3.079	3.232
		2.559	3.362
		3.055	2.335
		3.002	2.202
		2.122	2.85
		2.949	2.699
		2.441	3.299
		3.196	2.931
		2.186	2.908
		2.701	3.194
		3.17	2.536
		2.713	3.485
		3.067	3.194
		2.682	3.24
		2.412	3.292
		3.778	3.424
		2.43	3.327
		3.807	3.668
		4.137	2.441
		3.982	3.698
		1.759	3.232
		3.438	3.185
		2.552	2.001
		3.282	3.149
		3.574	2.438
		3.32	3.115
		2.758	3.175
		2.467	3.564
		3.63	3.607
		1.502	2.024
		3.125	2.952
		3.277	1.645
		3.229	0.859
		3.274	3.569
		3.065	3.149
		1.752	2.293
		2.627	3.665
		3.125	3.08
		2.33	3.44
		2.125	3.13
			3.414
			2.293
			2.752
			2.834
			2.398

### Sheet: Silique lengths
Silique length (cm)
	WT	suv3
1	1.601	1.874
2	1.652	1.798
3	1.664	1.298
4	1.614	1.691
5	1.69	1.794
6	1.546	1.705
7	1.495	1.868
8	1.893	1.597
9	1.682	1.787
10	1.708	1.679
11	1.791	1.68
12	1.68	1.374
13	1.702	1.652
14	1.497	1.869
15	1.652	1.724
16	1.675	1.631
17	1.493	1.604
18	1.815	1.673
19	1.811	1.491
20	1.488	1.623
21	1.784	1.484
22	1.775	1.757
23	1.791	1.616
24	1.757	1.666
25	1.798	1.299
26	1.651	1.622
27	1.493	1.718
28	1.757	1.466
29	1.527	1.732
30	1.557	1.617

### Sheet: qPCR
Plate1 rep1	Well	Fluor	Target	Content	Sample	Cq	Cq Mean	Cq Std. Dev
	A01	SYLR	rrn18	Unkn-01	col0 no cip 1	18.62	18.72	0.147
	A02	SYLR	rrn18	Unkn-01	col0 no cip 1	18.64	18.72	0.147
	A03	SYLR	rrn18	Unkn-01	col0 no cip 1	18.89	18.72	0.147
	A04	SYLR	rrn18	Unkn-02	col0 no cip 2	19.13	19.11	0.055
	A05	SYLR	rrn18	Unkn-02	col0 no cip 2	19.16	19.11	0.055
	A06	SYLR	rrn18	Unkn-02	col0 no cip 2	19.05	19.11	0.055
	A07	SYLR	rrn18	Unkn-03	col0 no cip 3	19.02	18.99	0.095
	A08	SYLR	rrn18	Unkn-03	col0 no cip 3	18.88	18.99	0.095
	A09	SYLR	rrn18	Unkn-03	col0 no cip 3	19.06	18.99	0.095
	A10	SYLR	rrn18	Unkn-04	col0 cip 1	19.03	18.94	0.143
	A11	SYLR	rrn18	Unkn-04	col0 cip 1	18.78	18.94	0.143
	A12	SYLR	rrn18	Unkn-04	col0 cip 1	19.02	18.94	0.143
	L01	SYLR	rrn18	Unkn-05	col0 cip 2	18.85	18.88	0.059
	L02	SYLR	rrn18	Unkn-05	col0 cip 2	18.95	18.88	0.059
	L03	SYLR	rrn18	Unkn-05	col0 cip 2	18.85	18.88	0.059
	L04	SYLR	rrn18	Unkn-06	col0 cip 3	18.92	18.82	0.093
	L05	SYLR	rrn18	Unkn-06	col0 cip 3	18.82	18.82	0.093
	L06	SYLR	rrn18	Unkn-06	col0 cip 3	18.74	18.82	0.093
	L07	SYLR	rrn18	Unkn-07	suv3 no cip 1	18.6	18.6	0.014
	L08	SYLR	rrn18	Unkn-07	suv3 no cip 1	18.61	18.6	0.014
	L09	SYLR	rrn18	Unkn-07	suv3 no cip 1	18.58	18.6	0.014
	L10	SYLR	rrn18	Unkn-08	suv3 no cip 2	18.77	18.77	0.003
	L11	SYLR	rrn18	Unkn-08	suv3 no cip 2	18.77	18.77	0.003
	L12	SYLR	rrn18	Unkn-08	suv3 no cip 2	18.78	18.77	0.003
	C01	SYLR	rrn18	Unkn-09	suv3 no cip 3	18.53	18.55	0.027
	C02	SYLR	rrn18	Unkn-09	suv3 no cip 3	18.53	18.55	0.027
	C03	SYLR	rrn18	Unkn-09	suv3 no cip 3	18.58	18.55	0.027
	C04	SYLR	rrn18	Unkn-10	suv3 cip 1	18.01	17.99	0.036
	C05	SYLR	rrn18	Unkn-10	suv3 cip 1	18.02	17.99	0.036
	C06	SYLR	rrn18	Unkn-10	suv3 cip 1	17.95	17.99	0.036
	C07	SYLR	rrn18	Unkn-11	suv3 cip 2	18.57	18.47	0.093
	C08	SYLR	rrn18	Unkn-11	suv3 cip 2	18.42	18.47	0.093
	C09	SYLR	rrn18	Unkn-11	suv3 cip 2	18.41	18.47	0.093
	C10	SYLR	rrn18	Unkn-12	suv3 cip 3	18.7	18.69	0.01
	C11	SYLR	rrn18	Unkn-12	suv3 cip 3	18.68	18.69	0.01
	C12	SYLR	rrn18	Unkn-12	suv3 cip 3	18.69	18.69	0.01
	D01	SYLR	L11	Unkn-13	col0 no cip 1	17.34	17.45	0.101
	D02	SYLR	L11	Unkn-13	col0 no cip 1	17.47	17.45	0.101
	D03	SYLR	L11	Unkn-13	col0 no cip 1	17.54	17.45	0.101
	D04	SYLR	L11	Unkn-14	col0 no cip 2	17.55	17.52	0.071
	D05	SYLR	L11	Unkn-14	col0 no cip 2	17.57	17.52	0.071
	D06	SYLR	L11	Unkn-14	col0 no cip 2	17.44	17.52	0.071
	D07	SYLR	L11	Unkn-15	col0 no cip 3	17.48	17.46	0.143
	D08	SYLR	L11	Unkn-15	col0 no cip 3	17.6	17.46	0.143
	D09	SYLR	L11	Unkn-15	col0 no cip 3	17.31	17.46	0.143
	D10	SYLR	L11	Unkn-16	col0 cip 1	17.5	17.37	0.129
	D11	SYLR	L11	Unkn-16	col0 cip 1	17.25	17.37	0.129
	D12	SYLR	L11	Unkn-16	col0 cip 1	17.36	17.37	0.129
	E01	SYLR	L11	Unkn-17	col0 cip 2	17.19	17.28	0.087
	E02	SYLR	L11	Unkn-17	col0 cip 2	17.37	17.28	0.087
	E03	SYLR	L11	Unkn-17	col0 cip 2	17.28	17.28	0.087
	E04	SYLR	L11	Unkn-18	col0 cip 3	17.23	17.22	0.019
	E05	SYLR	L11	Unkn-18	col0 cip 3	17.19	17.22	0.019
	E06	SYLR	L11	Unkn-18	col0 cip 3	17.23	17.22	0.019
	E07	SYLR	L11	Unkn-19	suv3 no cip 1	16.97	16.86	0.126
	E08	SYLR	L11	Unkn-19	suv3 no cip 1	16.9	16.86	0.126
	E09	SYLR	L11	Unkn-19	suv3 no cip 1	16.73	16.86	0.126
	E10	SYLR	L11	Unkn-20	suv3 no cip 2	16.91	16.94	0.059
	E11	SYLR	L11	Unkn-20	suv3 no cip 2	17.01	16.94	0.059
	E12	SYLR	L11	Unkn-20	suv3 no cip 2	16.9	16.94	0.059
	F01	SYLR	L11	Unkn-21	suv3 no cip 3	16.81	16.8	0.005
	F02	SYLR	L11	Unkn-21	suv3 no cip 3	16.8	16.8	0.005
	F03	SYLR	L11	Unkn-21	suv3 no cip 3	16.8	16.8	0.005
	F04	SYLR	L11	Unkn-22	suv3 cip 1	16.47	16.42	0.078
	F05	SYLR	L11	Unkn-22	suv3 cip 1	16.46	16.42	0.078
	F06	SYLR	L11	Unkn-22	suv3 cip 1	16.33	16.42	0.078
	F07	SYLR	L11	Unkn-23	suv3 cip 2	16.8	16.76	0.058
	F08	SYLR	L11	Unkn-23	suv3 cip 2	16.77	16.76	0.058
	F09	SYLR	L11	Unkn-23	suv3 cip 2	16.69	16.76	0.058
	F10	SYLR	L11	Unkn-24	suv3 cip 3	16.98	16.99	0.063
	F11	SYLR	L11	Unkn-24	suv3 cip 3	16.93	16.99	0.063
	F12	SYLR	L11	Unkn-24	suv3 cip 3	17.06	16.99	0.063
	G01	SYLR	L22	Unkn-25	col0 no cip 1	17.17	17.06	0.164
	G02	SYLR	L22	Unkn-25	col0 no cip 1	16.94	17.06	0.164
	G03	SYLR	L22	Unkn-25	col0 no cip 1	N/A	0	0
	G04	SYLR	L22	Unkn-26	col0 no cip 2	17.67	17.47	0.212
	G05	SYLR	L22	Unkn-26	col0 no cip 2	17.48	17.47	0.212
	G06	SYLR	L22	Unkn-26	col0 no cip 2	17.25	17.47	0.212
	G07	SYLR	L22	Unkn-27	col0 no cip 3	17.45	17.24	0.198
	G08	SYLR	L22	Unkn-27	col0 no cip 3	17.06	17.24	0.198
	G09	SYLR	L22	Unkn-27	col0 no cip 3	17.21	17.24	0.198
	G10	SYLR	L22	Unkn-28	col0 cip 1	17.55	17.4	0.193
	G11	SYLR	L22	Unkn-28	col0 cip 1	17.18	17.4	0.193
	G12	SYLR	L22	Unkn-28	col0 cip 1	17.47	17.4	0.193
	H01	SYLR	L22	Unkn-29	col0 cip 2	16.92	17.17	0.223
	H02	SYLR	L22	Unkn-29	col0 cip 2	17.26	17.17	0.223
	H03	SYLR	L22	Unkn-29	col0 cip 2	17.34	17.17	0.223
	H04	SYLR	L22	Unkn-30	col0 cip 3	17.27	17.2	0.083
	H05	SYLR	L22	Unkn-30	col0 cip 3	17.21	17.2	0.083
	H06	SYLR	L22	Unkn-30	col0 cip 3	17.11	17.2	0.083
	H07	SYLR	L22	Unkn-31	suv3 no cip 1	16.99	16.92	0.062
	H08	SYLR	L22	Unkn-31	suv3 no cip 1	16.87	16.92	0.062
	H09	SYLR	L22	Unkn-31	suv3 no cip 1	16.89	16.92	0.062
	H10	SYLR	L22	Unkn-32	suv3 no cip 2	16.93	17.01	0.08
	H11	SYLR	L22	Unkn-32	suv3 no cip 2	17.04	17.01	0.08
	H12	SYLR	L22	Unkn-32	suv3 no cip 2	17.08	17.01	0.08
Plate 2 rep 2	Well	Fluor	Target	Content	Sample	Cq	Cq Mean	Cq Std. Dev
	A01	SYBR	B22	Unkn-01	suv3 no cip 3	16.82	16.78	0.051
	A02	SYBR	B22	Unkn-01	suv3 no cip 3	16.72	16.78	0.051
	A03	SYBR	B22	Unkn-01	suv3 no cip 3	16.8	16.78	0.051
	A04	SYBR	B22	Unkn-02	suv3 cip 1	16.47	16.25	0.264
	A05	SYBR	B22	Unkn-02	suv3 cip 1	16.31	16.25	0.264
	A06	SYBR	B22	Unkn-02	suv3 cip 1	15.95	16.25	0.264
	A07	SYBR	B22	Unkn-03	suv3 cip 2	16.82	16.82	0.025
	A08	SYBR	B22	Unkn-03	suv3 cip 2	16.79	16.82	0.025
	A09	SYBR	B22	Unkn-03	suv3 cip 2	16.84	16.82	0.025
	A10	SYBR	B22	Unkn-04	suv3 cip 3	17.05	17.07	0.086
	A11	SYBR	B22	Unkn-04	suv3 cip 3	17	17.07	0.086
	A12	SYBR	B22	Unkn-04	suv3 cip 3	17.17	17.07	0.086
	B01	SYBR	B21	Unkn-05	col0 no cip 1	25.66	25.61	0.057
	B02	SYBR	B21	Unkn-05	col0 no cip 1	25.63	25.61	0.057
	B03	SYBR	B21	Unkn-05	col0 no cip 1	25.55	25.61	0.057
	B04	SYBR	B21	Unkn-06	col0 no cip 2	25.73	25.76	0.068
	B05	SYBR	B21	Unkn-06	col0 no cip 2	25.84	25.76	0.068
	B06	SYBR	B21	Unkn-06	col0 no cip 2	25.71	25.76	0.068
	B07	SYBR	B21	Unkn-07	col0 no cip 3	25.89	25.69	0.169
	B08	SYBR	B21	Unkn-07	col0 no cip 3	25.6	25.69	0.169
	B09	SYBR	B21	Unkn-07	col0 no cip 3	25.59	25.69	0.169
	B10	SYBR	B21	Unkn-08	col0 cip 1	24.14	24.35	0.182
	B11	SYBR	B21	Unkn-08	col0 cip 1	24.42	24.35	0.182
	B12	SYBR	B21	Unkn-08	col0 cip 1	24.48	24.35	0.182
	C01	SYBR	B21	Unkn-09	col0 cip 2	23.72	23.76	0.04
	C02	SYBR	B21	Unkn-09	col0 cip 2	23.78	23.76	0.04
	C03	SYBR	B21	Unkn-09	col0 cip 2	23.79	23.76	0.04
	C04	SYBR	B21	Unkn-10	col0 cip 3	23.69	23.65	0.071
	C05	SYBR	B21	Unkn-10	col0 cip 3	23.7	23.65	0.071
	C06	SYBR	B21	Unkn-10	col0 cip 3	23.57	23.65	0.071
	C07	SYBR	B21	Unkn-11	suv3 no cip 1	25.46	25.06	0.348
	C08	SYBR	B21	Unkn-11	suv3 no cip 1	24.8	25.06	0.348
	C09	SYBR	B21	Unkn-11	suv3 no cip 1	24.94	25.06	0.348
	C10	SYBR	B21	Unkn-12	suv3 no cip 2	25.62	25.54	0.074
	C11	SYBR	B21	Unkn-12	suv3 no cip 2	25.54	25.54	0.074
	C12	SYBR	B21	Unkn-12	suv3 no cip 2	25.47	25.54	0.074
	D01	SYBR	B21	Unkn-13	suv3 no cip 3	25.17	25.09	0.131
	D02	SYBR	B21	Unkn-13	suv3 no cip 3	25.16	25.09	0.131
	D03	SYBR	B21	Unkn-13	suv3 no cip 3	24.94	25.09	0.131
	D04	SYBR	B21	Unkn-14	suv3 cip 1	21.52	21.51	0.068
	D05	SYBR	B21	Unkn-14	suv3 cip 1	21.58	21.51	0.068
	D06	SYBR	B21	Unkn-14	suv3 cip 1	21.44	21.51	0.068
	D07	SYBR	B21	Unkn-15	suv3 cip 2	23.1	23.08	0.106
	D08	SYBR	B21	Unkn-15	suv3 cip 2	22.97	23.08	0.106
	D09	SYBR	B21	Unkn-15	suv3 cip 2	23.18	23.08	0.106
	D10	SYBR	B21	Unkn-16	suv3 cip 3	20.88	20.85	0.03
	D11	SYBR	B21	Unkn-16	suv3 cip 3	20.85	20.85	0.03
	D12	SYBR	B21	Unkn-16	suv3 cip 3	20.82	20.85	0.03
	E01	SYBR	B12	Unkn-17	col0 no cip 1	21.88	21.49	0.381
	E02	SYBR	B12	Unkn-17	col0 no cip 1	21.47	21.49	0.381
	E03	SYBR	B12	Unkn-17	col0 no cip 1	21.12	21.49	0.381
	E04	SYBR	B12	Unkn-18	col0 no cip 2	21.68	21.43	0.243
	E05	SYBR	B12	Unkn-18	col0 no cip 2	21.41	21.43	0.243
	E06	SYBR	B12	Unkn-18	col0 no cip 2	21.19	21.43	0.243
	E07	SYBR	B12	Unkn-19	col0 no cip 3	21.37	21.34	0.159
	E08	SYBR	B12	Unkn-19	col0 no cip 3	21.17	21.34	0.159
	E09	SYBR	B12	Unkn-19	col0 no cip 3	21.48	21.34	0.159
	E10	SYBR	B12	Unkn-20	col0 cip 1	21.02	20.82	0.247
	E11	SYBR	B12	Unkn-20	col0 cip 1	20.89	20.82	0.247
	E12	SYBR	B12	Unkn-20	col0 cip 1	20.54	20.82	0.247
	F01	SYBR	B12	Unkn-21	col0 cip 2	20.77	20.75	0.082
	F02	SYBR	B12	Unkn-21	col0 cip 2	20.82	20.75	0.082
	F03	SYBR	B12	Unkn-21	col0 cip 2	20.66	20.75	0.082
	F04	SYBR	B12	Unkn-22	col0 cip 3	20.68	20.64	0.046
	F05	SYBR	B12	Unkn-22	col0 cip 3	20.66	20.64	0.046
	F06	SYBR	B12	Unkn-22	col0 cip 3	20.59	20.64	0.046
	F07	SYBR	B12	Unkn-23	suv3 no cip 1	20.48	20.37	0.095
	F08	SYBR	B12	Unkn-23	suv3 no cip 1	20.32	20.37	0.095
	F09	SYBR	B12	Unkn-23	suv3 no cip 1	20.32	20.37	0.095
	F10	SYBR	B12	Unkn-24	suv3 no cip 2	20.35	20.36	0.085
	F11	SYBR	B12	Unkn-24	suv3 no cip 2	20.29	20.36	0.085
	F12	SYBR	B12	Unkn-24	suv3 no cip 2	20.45	20.36	0.085
	G01	SYBR	B12	Unkn-25	suv3 no cip 3	20.76	20.2	0.597
	G02	SYBR	B12	Unkn-25	suv3 no cip 3	20.26	20.2	0.597
	G03	SYBR	B12	Unkn-25	suv3 no cip 3	19.57	20.2	0.597
	G04	SYBR	B12	Unkn-26	suv3 cip 1	19.63	19.64	0.194
	G05	SYBR	B12	Unkn-26	suv3 cip 1	19.84	19.64	0.194
	G06	SYBR	B12	Unkn-26	suv3 cip 1	19.46	19.64	0.194
	G07	SYBR	B12	Unkn-27	suv3 cip 2	20.08	20.03	0.192
	G08	SYBR	B12	Unkn-27	suv3 cip 2	19.82	20.03	0.192
	G09	SYBR	B12	Unkn-27	suv3 cip 2	20.19	20.03	0.192
	G10	SYBR	B12	Unkn-28	suv3 cip 3	20.17	20.27	0.152
	G11	SYBR	B12	Unkn-28	suv3 cip 3	20.19	20.27	0.152
	G12	SYBR	B12	Unkn-28	suv3 cip 3	20.44	20.27	0.152
Plate 1 rep 2	Well	Fluor	Target	Content	Sample	Cq	Cq Mean	Cq Std. Dev
	A01	SYBR	rrn18	Unkn-01	col0 no cip 1	19.69	19.63	0.138
	A02	SYBR	rrn18	Unkn-01	col0 no cip 1	19.73	19.63	0.138
	A03	SYBR	rrn18	Unkn-01	col0 no cip 1	19.48	19.63	0.138
	A04	SYBR	rrn18	Unkn-02	col0 no cip 2	19.84	19.75	0.124
	A05	SYBR	rrn18	Unkn-02	col0 no cip 2	19.8	19.75	0.124
	A06	SYBR	rrn18	Unkn-02	col0 no cip 2	19.61	19.75	0.124
	A07	SYBR	rrn18	Unkn-03	col0 no cip 3	19.72	19.7	0.022
	A08	SYBR	rrn18	Unkn-03	col0 no cip 3	19.7	19.7	0.022
	A09	SYBR	rrn18	Unkn-03	col0 no cip 3	19.68	19.7	0.022
	A10	SYBR	rrn18	Unkn-04	col0 cip 1	19.91	19.82	0.177
	A11	SYBR	rrn18	Unkn-04	col0 cip 1	19.94	19.82	0.177
	A12	SYBR	rrn18	Unkn-04	col0 cip 1	19.62	19.82	0.177
	B01	SYBR	rrn18	Unkn-05	col0 cip 2	19.84	19.85	0.049
	B02	SYBR	rrn18	Unkn-05	col0 cip 2	19.9	19.85	0.049
	B03	SYBR	rrn18	Unkn-05	col0 cip 2	19.81	19.85	0.049
	B04	SYBR	rrn18	Unkn-06	col0 cip 3	19.78	19.79	0.044
	B05	SYBR	rrn18	Unkn-06	col0 cip 3	19.83	19.79	0.044
	B06	SYBR	rrn18	Unkn-06	col0 cip 3	19.75	19.79	0.044
	B07	SYBR	rrn18	Unkn-07	suv3 no cip 1	19.79	19.64	0.178
	B08	SYBR	rrn18	Unkn-07	suv3 no cip 1	19.68	19.64	0.178
	B09	SYBR	rrn18	Unkn-07	suv3 no cip 1	19.44	19.64	0.178
	B10	SYBR	rrn18	Unkn-08	suv3 no cip 2	19.85	19.74	0.09
	B11	SYBR	rrn18	Unkn-08	suv3 no cip 2	19.71	19.74	0.09
	B12	SYBR	rrn18	Unkn-08	suv3 no cip 2	19.68	19.74	0.09
	C01	SYBR	rrn18	Unkn-09	suv3 no cip 3	19.58	19.58	0.007
	C02	SYBR	rrn18	Unkn-09	suv3 no cip 3	19.59	19.58	0.007
	C03	SYBR	rrn18	Unkn-09	suv3 no cip 3	19.58	19.58	0.007
	C04	SYBR	rrn18	Unkn-10	suv3 cip 1	19.01	19.01	0.006
	C05	SYBR	rrn18	Unkn-10	suv3 cip 1	19	19.01	0.006
	C06	SYBR	rrn18	Unkn-10	suv3 cip 1	19	19.01	0.006
	C07	SYBR	rrn18	Unkn-11	suv3 cip 2	19.25	19.4	0.134
	C08	SYBR	rrn18	Unkn-11	suv3 cip 2	19.44	19.4	0.134
	C09	SYBR	rrn18	Unkn-11	suv3 cip 2	19.51	19.4	0.134
	C10	SYBR	rrn18	Unkn-12	suv3 cip 3	19.58	19.63	0.048
	C11	SYBR	rrn18	Unkn-12	suv3 cip 3	19.65	19.63	0.048
	C12	SYBR	rrn18	Unkn-12	suv3 cip 3	19.67	19.63	0.048
	D01	SYBR	B11	Unkn-13	col0 no cip 1	17.36	17.31	0.06
	D02	SYBR	B11	Unkn-13	col0 no cip 1	17.24	17.31	0.06
	D03	SYBR	B11	Unkn-13	col0 no cip 1	17.31	17.31	0.06
	D04	SYBR	B11	Unkn-14	col0 no cip 2	17.76	17.7	0.09
	D05	SYBR	B11	Unkn-14	col0 no cip 2	17.6	17.7	0.09
	D06	SYBR	B11	Unkn-14	col0 no cip 2	17.74	17.7	0.09
	D07	SYBR	B11	Unkn-15	col0 no cip 3	17.38	17.36	0.106
	D08	SYBR	B11	Unkn-15	col0 no cip 3	17.45	17.36	0.106
	D09	SYBR	B11	Unkn-15	col0 no cip 3	17.24	17.36	0.106
	D10	SYBR	B11	Unkn-16	col0 cip 1	17.61	17.52	0.084
	D11	SYBR	B11	Unkn-16	col0 cip 1	17.45	17.52	0.084
	D12	SYBR	B11	Unkn-16	col0 cip 1	17.49	17.52	0.084
	E01	SYBR	B11	Unkn-17	col0 cip 2	17.54	17.48	0.048
	E02	SYBR	B11	Unkn-17	col0 cip 2	17.45	17.48	0.048
	E03	SYBR	B11	Unkn-17	col0 cip 2	17.46	17.48	0.048
	E04	SYBR	B11	Unkn-18	col0 cip 3	17.49	17.5	0.024
	E05	SYBR	B11	Unkn-18	col0 cip 3	17.53	17.5	0.024
	E06	SYBR	B11	Unkn-18	col0 cip 3	17.48	17.5	0.024
	E07	SYBR	B11	Unkn-19	suv3 no cip 1	17.02	17.03	0.017
	E08	SYBR	B11	Unkn-19	suv3 no cip 1	17.02	17.03	0.017
	E09	SYBR	B11	Unkn-19	suv3 no cip 1	17.05	17.03	0.017
	E10	SYBR	B11	Unkn-20	suv3 no cip 2	17.33	17.22	0.118
	E11	SYBR	B11	Unkn-20	suv3 no cip 2	17.09	17.22	0.118
	E12	SYBR	B11	Unkn-20	suv3 no cip 2	17.23	17.22	0.118
	F01	SYBR	B11	Unkn-21	suv3 no cip 3	17.01	16.96	0.05
	F02	SYBR	B11	Unkn-21	suv3 no cip 3	16.92	16.96	0.05
	F03	SYBR	B11	Unkn-21	suv3 no cip 3	16.95	16.96	0.05
	F04	SYBR	B11	Unkn-22	suv3 cip 1	16.57	16.48	0.087
	F05	SYBR	B11	Unkn-22	suv3 cip 1	16.39	16.48	0.087
	F06	SYBR	B11	Unkn-22	suv3 cip 1	16.47	16.48	0.087
	F07	SYBR	B11	Unkn-23	suv3 cip 2	16.96	16.91	0.038
	F08	SYBR	B11	Unkn-23	suv3 cip 2	16.91	16.91	0.038
	F09	SYBR	B11	Unkn-23	suv3 cip 2	16.88	16.91	0.038
	F10	SYBR	B11	Unkn-24	suv3 cip 3	17.1	17.05	0.082
	F11	SYBR	B11	Unkn-24	suv3 cip 3	17.09	17.05	0.082
	F12	SYBR	B11	Unkn-24	suv3 cip 3	16.95	17.05	0.082
	G01	SYBR	B22	Unkn-25	col0 no cip 1	17.5	17.52	0.023
	G02	SYBR	B22	Unkn-25	col0 no cip 1	17.55	17.52	0.023
	G03	SYBR	B22	Unkn-25	col0 no cip 1	17.52	17.52	0.023
	G04	SYBR	B22	Unkn-26	col0 no cip 2	17.58	17.63	0.081
	G05	SYBR	B22	Unkn-26	col0 no cip 2	17.72	17.63	0.081
	G06	SYBR	B22	Unkn-26	col0 no cip 2	17.59	17.63	0.081
	G07	SYBR	B22	Unkn-27	col0 no cip 3	17.52	17.49	0.17
	G08	SYBR	B22	Unkn-27	col0 no cip 3	17.65	17.49	0.17
	G09	SYBR	B22	Unkn-27	col0 no cip 3	17.31	17.49	0.17
	G10	SYBR	B22	Unkn-28	col0 cip 1	17.65	17.65	0.054
	G11	SYBR	B22	Unkn-28	col0 cip 1	17.71	17.65	0.054
	G12	SYBR	B22	Unkn-28	col0 cip 1	17.6	17.65	0.054
	H01	SYBR	B22	Unkn-29	col0 cip 2	17.58	17.58	0.069
	H02	SYBR	B22	Unkn-29	col0 cip 2	17.65	17.58	0.069
	H03	SYBR	B22	Unkn-29	col0 cip 2	17.51	17.58	0.069
	H04	SYBR	B22	Unkn-30	col0 cip 3	17.72	17.71	0.019
	H05	SYBR	B22	Unkn-30	col0 cip 3	17.71	17.71	0.019
	H06	SYBR	B22	Unkn-30	col0 cip 3	17.68	17.71	0.019
	H07	SYBR	B22	Unkn-31	suv3 no cip 1	17.24	17.3	0.197
	H08	SYBR	B22	Unkn-31	suv3 no cip 1	17.53	17.3	0.197
	H09	SYBR	B22	Unkn-31	suv3 no cip 1	17.15	17.3	0.197
	H10	SYBR	B22	Unkn-32	suv3 no cip 2	17.46	17.47	0.065
	H11	SYBR	B22	Unkn-32	suv3 no cip 2	17.41	17.47	0.065
	H12	SYBR	B22	Unkn-32	suv3 no cip 2	17.54	17.47	0.065
Plate 2 Rep 2	Well	Fluor	Target	Content	Sample	Cq	Cq Mean	Cq Std. Dev
	A01	SYBR	B22	Unkn-01	suv3 no cip 3	17.24	17.16	0.13
	A02	SYBR	B22	Unkn-01	suv3 no cip 3	17.22	17.16	0.13
	A03	SYBR	B22	Unkn-01	suv3 no cip 3	17.01	17.16	0.13
	A04	SYBR	B22	Unkn-02	suv3 cip 1	16.72	16.72	0.026
	A05	SYBR	B22	Unkn-02	suv3 cip 1	16.74	16.72	0.026
	A06	SYBR	B22	Unkn-02	suv3 cip 1	16.69	16.72	0.026
	A07	SYBR	B22	Unkn-03	suv3 cip 2	17.22	17.21	0.015
	A08	SYBR	B22	Unkn-03	suv3 cip 2	17.22	17.21	0.015
	A09	SYBR	B22	Unkn-03	suv3 cip 2	17.2	17.21	0.015
	A10	SYBR	B22	Unkn-04	suv3 cip 3	17.46	17.36	0.143
	A11	SYBR	B22	Unkn-04	suv3 cip 3	17.2	17.36	0.143
	A12	SYBR	B22	Unkn-04	suv3 cip 3	17.43	17.36	0.143
	B01	SYBR	B21	Unkn-05	col0 no cip 1	25.64	25.58	0.083
	B02	SYBR	B21	Unkn-05	col0 no cip 1	25.49	25.58	0.083
	B03	SYBR	B21	Unkn-05	col0 no cip 1	25.62	25.58	0.083
	B04	SYBR	B21	Unkn-06	col0 no cip 2	25.69	25.63	0.06
	B05	SYBR	B21	Unkn-06	col0 no cip 2	25.57	25.63	0.06
	B06	SYBR	B21	Unkn-06	col0 no cip 2	25.64	25.63	0.06
	B07	SYBR	B21	Unkn-07	col0 no cip 3	25.84	25.76	0.073
	B08	SYBR	B21	Unkn-07	col0 no cip 3	25.77	25.76	0.073
	B09	SYBR	B21	Unkn-07	col0 no cip 3	25.69	25.76	0.073
	B10	SYBR	B21	Unkn-08	col0 cip 1	24.5	24.47	0.052
	B11	SYBR	B21	Unkn-08	col0 cip 1	24.49	24.47	0.052
	B12	SYBR	B21	Unkn-08	col0 cip 1	24.41	24.47	0.052
	C01	SYBR	B21	Unkn-09	col0 cip 2	23.84	23.87	0.121
	C02	SYBR	B21	Unkn-09	col0 cip 2	24	23.87	0.121
	C03	SYBR	B21	Unkn-09	col0 cip 2	23.77	23.87	0.121
	C04	SYBR	B21	Unkn-10	col0 cip 3	23.94	23.88	0.06
	C05	SYBR	B21	Unkn-10	col0 cip 3	23.87	23.88	0.06
	C06	SYBR	B21	Unkn-10	col0 cip 3	23.82	23.88	0.06
	C07	SYBR	B21	Unkn-11	suv3 no cip 1	25.33	25.26	0.059
	C08	SYBR	B21	Unkn-11	suv3 no cip 1	25.24	25.26	0.059
	C09	SYBR	B21	Unkn-11	suv3 no cip 1	25.22	25.26	0.059
	C10	SYBR	B21	Unkn-12	suv3 no cip 2	25.56	25.64	0.128
	C11	SYBR	B21	Unkn-12	suv3 no cip 2	25.58	25.64	0.128
	C12	SYBR	B21	Unkn-12	suv3 no cip 2	25.79	25.64	0.128
	D01	SYBR	B21	Unkn-13	suv3 no cip 3	25.14	25.01	0.121
	D02	SYBR	B21	Unkn-13	suv3 no cip 3	25	25.01	0.121
	D03	SYBR	B21	Unkn-13	suv3 no cip 3	24.9	25.01	0.121
	D04	SYBR	B21	Unkn-14	suv3 cip 1	21.46	21.48	0.028
	D05	SYBR	B21	Unkn-14	suv3 cip 1	21.52	21.48	0.028
	D06	SYBR	B21	Unkn-14	suv3 cip 1	21.47	21.48	0.028
	D07	SYBR	B21	Unkn-15	suv3 cip 2	23.26	23.27	0.094
	D08	SYBR	B21	Unkn-15	suv3 cip 2	23.38	23.27	0.094
	D09	SYBR	B21	Unkn-15	suv3 cip 2	23.19	23.27	0.094
	D10	SYBR	B21	Unkn-16	suv3 cip 3	20.67	20.82	0.131
	D11	SYBR	B21	Unkn-16	suv3 cip 3	20.88	20.82	0.131
	D12	SYBR	B21	Unkn-16	suv3 cip 3	20.92	20.82	0.131
	E01	SYBR	B12	Unkn-17	col0 no cip 1	21.74	21.88	0.129
	E02	SYBR	B12	Unkn-17	col0 no cip 1	22	21.88	0.129
	E03	SYBR	B12	Unkn-17	col0 no cip 1	21.89	21.88	0.129
	E04	SYBR	B12	Unkn-18	col0 no cip 2	21.63	21.68	0.055
	E05	SYBR	B12	Unkn-18	col0 no cip 2	21.74	21.68	0.055
	E06	SYBR	B12	Unkn-18	col0 no cip 2	21.68	21.68	0.055
	E07	SYBR	B12	Unkn-19	col0 no cip 3	21.61	21.54	0.092
	E08	SYBR	B12	Unkn-19	col0 no cip 3	21.58	21.54	0.092
	E09	SYBR	B12	Unkn-19	col0 no cip 3	21.44	21.54	0.092
	E10	SYBR	B12	Unkn-20	col0 cip 1	21.1	21.33	0.213
	E11	SYBR	B12	Unkn-20	col0 cip 1	21.39	21.33	0.213
	E12	SYBR	B12	Unkn-20	col0 cip 1	21.51	21.33	0.213
	F01	SYBR	B12	Unkn-21	col0 cip 2	21.63	21.43	0.182
	F02	SYBR	B12	Unkn-21	col0 cip 2	21.27	21.43	0.182
	F03	SYBR	B12	Unkn-21	col0 cip 2	21.39	21.43	0.182
	F04	SYBR	B12	Unkn-22	col0 cip 3	21.37	21.29	0.11
	F05	SYBR	B12	Unkn-22	col0 cip 3	21.17	21.29	0.11
	F06	SYBR	B12	Unkn-22	col0 cip 3	21.34	21.29	0.11
	F07	SYBR	B12	Unkn-23	suv3 no cip 1	20.96	20.98	0.161
	F08	SYBR	B12	Unkn-23	suv3 no cip 1	21.16	20.98	0.161
	F09	SYBR	B12	Unkn-23	suv3 no cip 1	20.84	20.98	0.161
	F10	SYBR	B12	Unkn-24	suv3 no cip 2	21.18	21.2	0.03
	F11	SYBR	B12	Unkn-24	suv3 no cip 2	21.19	21.2	0.03
	F12	SYBR	B12	Unkn-24	suv3 no cip 2	21.23	21.2	0.03
	G01	SYBR	B12	Unkn-25	suv3 no cip 3	20.95	21.04	0.089
	G02	SYBR	B12	Unkn-25	suv3 no cip 3	21.12	21.04	0.089
	G03	SYBR	B12	Unkn-25	suv3 no cip 3	21.05	21.04	0.089
	G04	SYBR	B12	Unkn-26	suv3 cip 1	20.06	20.13	0.443
	G05	SYBR	B12	Unkn-26	suv3 cip 1	19.73	20.13	0.443
	G06	SYBR	B12	Unkn-26	suv3 cip 1	20.61	20.13	0.443
	G07	SYBR	B12	Unkn-27	suv3 cip 2	21.05	21.03	0.043
	G08	SYBR	B12	Unkn-27	suv3 cip 2	21.06	21.03	0.043
	G09	SYBR	B12	Unkn-27	suv3 cip 2	20.98	21.03	0.043
	G10	SYBR	B12	Unkn-28	suv3 cip 3	20.88	20.86	0.037
	G11	SYBR	B12	Unkn-28	suv3 cip 3	20.88	20.86	0.037
	G12	SYBR	B12	Unkn-28	suv3 cip 3	20.81	20.86	0.037
msh1 plate 1 (cells with data not relevant excluded)
	Well	Fluor	Target	Content	Sample	Cq	Cq Mean	Cq Std. Dev
	A01	SYBR	rrn18	Unkn-01	col 1	17.41	19.46	1.782
	A02	SYBR	rrn18	Unkn-01	col 1	20.47	19.46	1.782
	A03	SYBR	rrn18	Unkn-01	col 1	20.51	19.46	1.782
	A04	SYBR	rrn18	Unkn-02	col 2	20.42	20.25	0.158
	A05	SYBR	rrn18	Unkn-02	col 2	20.11	20.25	0.158
	A06	SYBR	rrn18	Unkn-02	col 2	20.22	20.25	0.158
	A07	SYBR	rrn18	Unkn-03	col 3	20.58	20.56	0.09
	A08	SYBR	rrn18	Unkn-03	col 3	20.46	20.56	0.09
	A09	SYBR	rrn18	Unkn-03	col 3	20.63	20.56	0.09
	B07	SYBR	rrn18	Unkn-07	MSH14A-1	20.63	20.62	0.07
	B08	SYBR	rrn18	Unkn-07	MSH14A-1	20.54	20.62	0.07
	B09	SYBR	rrn18	Unkn-07	MSH14A-1	20.68	20.62	0.07
	B10	SYBR	rrn18	Unkn-08	MSH14A-2	21.66	21.6	0.059
	B11	SYBR	rrn18	Unkn-08	MSH14A-2	21.61	21.6	0.059
	B12	SYBR	rrn18	Unkn-08	MSH14A-2	21.54	21.6	0.059
	C01	SYBR	rrn18	Unkn-09	MSH14A-3	19.94	19.84	0.087
	C02	SYBR	rrn18	Unkn-09	MSH14A-3	19.79	19.84	0.087
	C03	SYBR	rrn18	Unkn-09	MSH14A-3	19.79	19.84	0.087
	D01	SYBR	L11	Unkn-13	col 1	18.63	18.54	0.074
	D02	SYBR	L11	Unkn-13	col 1	18.49	18.54	0.074
	D03	SYBR	L11	Unkn-13	col 1	18.52	18.54	0.074
	D04	SYBR	L11	Unkn-14	col 2	18.47	18.47	0.086
	D05	SYBR	L11	Unkn-14	col 2	18.55	18.47	0.086
	D06	SYBR	L11	Unkn-14	col 2	18.38	18.47	0.086
	D07	SYBR	L11	Unkn-15	col 3	18.65	18.65	0.063
	D08	SYBR	L11	Unkn-15	col 3	18.58	18.65	0.063
	D09	SYBR	L11	Unkn-15	col 3	18.71	18.65	0.063
	E07	SYBR	L11	Unkn-19	MSH14A-1	20.1	20.13	0.032
	E08	SYBR	L11	Unkn-19	MSH14A-1	20.16	20.13	0.032
	E09	SYBR	L11	Unkn-19	MSH14A-1	20.12	20.13	0.032
	E10	SYBR	L11	Unkn-20	MSH14A-2	22.58	22.63	0.053
	E11	SYBR	L11	Unkn-20	MSH14A-2	22.65	22.63	0.053
	E12	SYBR	L11	Unkn-20	MSH14A-2	22.68	22.63	0.053
	F01	SYBR	L11	Unkn-21	MSH14A-3	18.98	19.37	0.343
	F02	SYBR	L11	Unkn-21	MSH14A-3	19.59	19.37	0.343
	F03	SYBR	L11	Unkn-21	MSH14A-3	19.55	19.37	0.343
	G01	SYBR	L22	Unkn-25	col 1	18.59	18.6	0.013
	G02	SYBR	L22	Unkn-25	col 1	18.6	18.6	0.013
	G03	SYBR	L22	Unkn-25	col 1	18.61	18.6	0.013
	G04	SYBR	L22	Unkn-26	col 2	18.61	18.64	0.043
	G05	SYBR	L22	Unkn-26	col 2	18.69	18.64	0.043
	G06	SYBR	L22	Unkn-26	col 2	18.62	18.64	0.043
	G07	SYBR	L22	Unkn-27	col 3	18.72	18.7	0.033
	G08	SYBR	L22	Unkn-27	col 3	18.72	18.7	0.033
	G09	SYBR	L22	Unkn-27	col 3	18.66	18.7	0.033
	H07	SYBR	L22	Unkn-31	MSH14A-1	20.79	20.84	0.105
	H08	SYBR	L22	Unkn-31	MSH14A-1	20.96	20.84	0.105
	H09	SYBR	L22	Unkn-31	MSH14A-1	20.77	20.84	0.105
	H10	SYBR	L22	Unkn-32	MSH14A-2	21.17	24.86	6.639
	H11	SYBR	L22	Unkn-32	MSH14A-2	20.9	24.86	6.639
	H12	SYBR	L22	Unkn-32	MSH14A-2	32.53	24.86	6.639
msh1 plate 2 (cells with data not relevant excluded)
	Well	Fluor	Target	Content	Sample	Cq	Cq Mean	Cq Std. Dev
	A01	SYBR	L22	Unkn-01	MSH14A-3	N/A	0	0
	A02	SYBR	L22	Unkn-01	MSH14A-3	20.53	20.56	0.039
	A03	SYBR	L22	Unkn-01	MSH14A-3	20.58	20.56	0.039
	B01	SYBR	L21	Unkn-05	col0 1	27	27.17	0.292
	B02	SYBR	L21	Unkn-05	col0 1	27.51	27.17	0.292
	B03	SYBR	L21	Unkn-05	col0 1	27.02	27.17	0.292
	B04	SYBR	L21	Unkn-06	col 0 2	27.91	27.58	0.307
	B05	SYBR	L21	Unkn-06	col 0 2	27.52	27.58	0.307
	B06	SYBR	L21	Unkn-06	col 0 2	27.3	27.58	0.307
	B07	SYBR	L21	Unkn-07	col0 3	28.22	28.06	0.223
	B08	SYBR	L21	Unkn-07	col0 3	27.9	28.06	0.223
	B09	SYBR	L21	Unkn-07	col0 3	N/A	0	0
	C07	SYBR	L21	Unkn-11	MSH14A-1	32.77	33.85	0.992
	C08	SYBR	L21	Unkn-11	MSH14A-1	34.73	33.85	0.992
	C09	SYBR	L21	Unkn-11	MSH14A-1	34.06	33.85	0.992
	C10	SYBR	L21	Unkn-12	MSH14a-2	31.66	31.29	0.572
	C11	SYBR	L21	Unkn-12	MSH14a-2	30.63	31.29	0.572
	C12	SYBR	L21	Unkn-12	MSH14a-2	31.57	31.29	0.572
	D01	SYBR	L21	Unkn-13	MSH14A-3	33.44	33.41	0.101
	D02	SYBR	L21	Unkn-13	MSH14A-3	33.49	33.41	0.101
	D03	SYBR	L21	Unkn-13	MSH14A-3	33.3	33.41	0.101
	E01	SYBR	L12	Unkn-17	col0 1	23.49	23.34	0.381
	E02	SYBR	L12	Unkn-17	col0 1	22.9	23.34	0.381
	E03	SYBR	L12	Unkn-17	col0 1	23.62	23.34	0.381
	E04	SYBR	L12	Unkn-18	col 0 2	23.31	23.49	0.156
	E05	SYBR	L12	Unkn-18	col 0 2	23.61	23.49	0.156
	E06	SYBR	L12	Unkn-18	col 0 2	23.53	23.49	0.156
	E07	SYBR	L12	Unkn-19	col0 3	23.7	23.92	0.215
	E08	SYBR	L12	Unkn-19	col0 3	23.92	23.92	0.215
	E09	SYBR	L12	Unkn-19	col0 3	24.13	23.92	0.215
	F07	SYBR	L12	Unkn-23	MSH14A-1	19.68	19.91	0.196
	F08	SYBR	L12	Unkn-23	MSH14A-1	20	19.91	0.196
	F09	SYBR	L12	Unkn-23	MSH14A-1	20.04	19.91	0.196
	F10	SYBR	L12	Unkn-24	MSH14a-2	22.29	22.21	0.07
	F11	SYBR	L12	Unkn-24	MSH14a-2	22.19	22.21	0.07
	F12	SYBR	L12	Unkn-24	MSH14a-2	22.15	22.21	0.07
	G01	SYBR	L12	Unkn-25	MSH14A-3	19.11	19.07	0.059
	G02	SYBR	L12	Unkn-25	MSH14A-3	19.11	19.07	0.059
	G03	SYBR	L12	Unkn-25	MSH14A-3	19.01	19.07	0.059
